# A meta-analysis of clinical cases of reversion mutations in *BRCA* genes identifies signatures of DNA end-joining repair mechanisms driving therapy resistance

**DOI:** 10.1101/2020.07.22.215673

**Authors:** Luis Tobalina, Joshua Armenia, Elsa Irving, Mark J. O’Connor, Josep V. Forment

## Abstract

Germline mutations in the *BRCA1* or *BRCA2* genes predispose to hereditary breast and ovarian cancer and, mostly in the case of *BRCA2*, are also prevalent in cases of pancreatic and prostate malignancies. Tumours from these patients tend to lose both copies of the wild type *BRCA* gene, which makes them exquisitely sensitive to platinum drugs and PARP inhibitors (PARPi), treatments of choice in these disease settings. Reversion secondary mutations with the capacity of restoring BRCA protein expression have been documented in the literature as *bona fide* mechanisms of resistance to these treatments. Here, we perform a detailed analysis of clinical cases of reversion mutations described in *BRCA1* and *BRCA2*, which underlines the different importance of BRCA protein domains in contributing to resistance and the potential key role of mutagenic end-joining DNA repair pathways in generating reversions. Our analyses suggest that pharmacological inhibition of these repair pathways could improve durability of drug treatments and highlights potential interventions to both prevent the appearance of reversions and provide new therapeutic opportunities after their acquisition.

**Highlights:**

- Comprehensive analysis of reversion mutations in *BRCA* genes identified in clinical cases of resistance to platinum or PARPi
- Revertant proteins devoid of parts of the original sequence, identifying key protein functions involved in resistance
- Hypomorph revertant BRCA proteins suggest potential new therapeutic opportunities to overcome resistance
- Prevalence of mutational end-joining DNA repair mechanisms leading to reversions, especially in those affecting *BRCA2*
- Pharmacological inhibition of mutational end-joining DNA repair could improve durability of drug treatments
