## Supplementary Table 1 for "A meta-analysis of clinical cases of reversion mutations in *BRCA* genes identifies signatures of DNA end-joining repair mechanisms driving therapy resistance"

### Sheet: Sheet1
Supplementary Table S1. Data sources
			BRCA1						BRCA2
Reference ID	Reference	Tissue	Patients	Patients with secondary mutations	Secondary mutations	Reversion mutations	Patients with reversion events	Patients with reversion events (%)	Patients	Patients with secondary mutations	Secondary mutations	Reversion mutations	Patients with reversion events	Patients with reversion events (%)	Total patients analysed	Total patients with reversion events	Total patients with reversion events (%)
4	Weigelt 2017 Clin Cancer Res	Breast	1	0	0	0	0	0	4	0	0	0	0	0	5	0	0
6	Afghahi 2017 Clin Cancer Res	Breast	3	1	1	1	1	33.3333	0	0	0	0	0	0	3	1	33.3333
13	Gornstein 2018 Clin Breast Cancer	Breast	0	0	0	0	0	0	1	1	1	1	1	100	1	1	100
15	Waks 2020 Annals Onc	Breast	4	1	2	1	1	25	4	3	10	5	1	25	8	2	25
17	Yap 2020 Cancer Discov	Breast	4	2	3	3	2	50	2	0	0	0	0	0	6	2	33.3333
19	Meijer 2019 JCO Precis Oncol	Breast	1	1	1	1	1	100	0	0	0	0	0	0	1	1	100
22	Cruz 2018 Annals Onc	Breast	0	0	0	0	0	0	1	1	1	1	1	100	1	1	100
23	Barber 2013 J Pathol	Breast	0	0	0	0	0	0	1	1	1	1	1	100	1	1	100
30	Banda 2018 JCO Precis Oncol	Breast	0	0	0	0	0	0	1	1	1	1	1	100	1	1	100
1	Norquist 2011 J Clin Oncol	Ovary	31	8	8	0	8	25.8065	13	6	6	5	5	38.4615	44	13	29.5455
2	Christie 2017 J Clin Oncol	Ovary	13	3	4	4	3	23.0769	3	2	6	6	2	66.6667	16	5	31.25
3	Kondrashova 2017 Cancer Discov	Ovary	4	3	4	3	3	75	0	0	0	0	0	0	4	3	75
4	Weigelt 2017 Clin Cancer Res	Ovary	12	4	6	6	4	33.3333	7	2	11	8	2	28.5714	19	6	31.5789
5	Lin 2019 Cancer Discov	Ovary	69	15	35	28	10	14.4928	43	10	14	10	7	16.2791	112	17	15.1786
7	Patch 2015 Nature*	Ovary	8	2	2	1	1	12.5	1	0	12	12	0	0	9	1	11.1111
8	Mayor 2017 Gynecol Oncol Rep	Ovary	1	1	1	1	1	100	0	0	0	0	0	0	1	1	100
12	Sakai 2008 Nature	Ovary	0	0	0	0	0	0	3	2	2	2	2	66.6667	3	2	66.6667
14	Edwards 2008 Nature	Ovary	0	0	0	0	0	0	2	2	2	2	2	100	2	2	100
16	Swisher 2008 Cancer Res$	Ovary	5	0	0	0	0	0	0	0	0	0	0	0	5	0	0
17	Yap 2020 Cancer Discov	Ovary	9	2	2	2	2	22.2222	6	0	0	0	0	0	15	2	13.3333
20	Patel 2018 Br J Cancer	Ovary	1	1	1	1	1	100	0	0	0	0	0	0	1	1	100
21	Jacob 2020 Heliyon	Ovary	1	1	6	6	1	100	0	0	0	0	0	0	1	1	100
23	Barber 2013 J Pathol	Ovary	0	0	0	0	0	0	1	1	1	1	1	100	1	1	100
25	Khalique 2019 J Pathol	Ovary	0	0	0	0	0	0	1	1	1	1	1	100	1	1	100
11	Shroff 2018 JCO Precis Oncol	Pancreas	1	0	0	0	0	0	10	2	2	1	1	10	11	1	9.09091
24	Tao 2020 Am J Transl Res	Pancreas	0	0	0	0	0	0	1	1	5	2	1	100	1	1	100
28	Pishvaian 2017 Br J Cancer	Pancreas	0	0	0	0	0	0	1	1	1	1	1	100	1	1	100
9	Quigley 2017 Cancer Discov	Prostate	0	0	0	0	0	0	2	2	41	41	2	100	2	2	100
10	Goodall 2017 Cancer Discov	Prostate	0	0	0	0	0	0	3	3	7	7	3	100	3	3	100
17	Yap 2020 Cancer Discov	Prostate	0	0	0	0	0	0	3	1	3	3	1	33.3333	3	1	33.3333
26	Simmons 2020 BMC Cancer	Prostate	0	0	0	0	0	0	1	1	12	11	1	100	1	1	100
27	Carneiro 2018 JCO Precis Oncol	Prostate	0	0	0	0	0	0	1	1	11	11	1	100	1	1	100
29	Cheng 2018 JCO Precis Oncol	Prostate	0	0	0	0	0	0	1	1	11	10	1	100	1	1	100
18	Vidula 2020 Clin Cancer Res	Unknown#	9	1	4	4	1	11.1111	33	7	57	56	7	21.2121	42	8	19.0476
	Total		177	46	80	70	40	22.5989	150	53	219	199	46	30.6667	327	86	26.2997
		* Three BRCA1 mutant patients and one BRCA2 mutant patient from Patch 2015 Nature were re-analysed in Christie 2017 J Clin Onc. For statistical purposes, they are only considered in the Christie 2017 J Clin Onc entry and are not counted in this entry. Secondary mutations privative to each of the studies are kept in the corresponding entry. The list of all mutations reported by each study, includi…
		$ The 4 gBRCA1 patients analysed in Swisher 2008 were re-analysed in Norquist 2011. For statistical purposes, they are only considered in the Christie 2017 J Clin Onc entry and are not counted in this entry. Secondary mutations privative to each of the studies are kept in the corresponding entry. The list of all mutations reported by each study, including the duplicated ones, are reported in Tabl…
		# The number of gBRCA patients where reversions were identified is not subdivided by tissue of origin in this study. One patient in this study was already analysed in Carneiro 2018 and is taken into account there
